# *CTHRC1*^+^ Fibroblasts and *SPP1*^+^ Macrophages Synergistically Contribute to Pro-Tumorigenic Tumor Microenvironment in Pancreatic Ductal Adenocarcinoma

**DOI:** 10.1101/2024.04.23.590663

**Authors:** Evan Li, Hoi Ching Cheung, Shuangge Ma

## Abstract

Pancreatic ductal adenocarcinoma (PDAC) is an extremely lethal cancer that accounts for over 90% of all pancreatic cancer cases. With a 5-year survival rate of only 13%, PDAC has proven to be extremely desmoplastic and immunosuppressive to most current therapies, including chemotherapy and surgical resection. In recent years, focus has shifted to understanding the tumor microenvironment (TME) around PDAC, enabling a greater understanding of biological pathways and intercellular interactions that can ultimately lead to potential for future drug targets. In this study, we leverage a combination of single-cell and spatial transcriptomics to further identify cellular populations and interactions within the highly heterogeneous TME. We demonstrate that *SPP1*^+^*APOE*^+^ tumor-associated macrophages (TAM) and *CTHRC1*^+^*GREM1*^+^ cancer-associated myofibroblasts (myCAF) not only act synergistically to promote an immune-suppressive TME through active extracellular matrix (ECM) deposition and epithelial mesenchymal transition (EMT), but are spatially colocalized and correlated, leading to worse prognosis. Our results highlight the crosstalk between stromal and myeloid cells as a significant area of study for future therapeutic targets to treat cancer.
