## Supplementary Table 2 for "*CTHRC1*^+^ Fibroblasts and *SPP1*^+^ Macrophages Synergistically Contribute to Pro-Tumorigenic Tumor Microenvironment in Pancreatic Ductal Adenocarcinoma"

### Sheet: Sheet1
		M1 Signature	M2 Signature	Pro-Tumor Cytokines	TGFB Signaling	Matrix Remodeling	Matrix	Hypoxia	Proteoglycans	Epithelial Mesenchymal Transition	HIF-1 Signaling	mTORC1 Signaling	Matrisome Signature
All Gene Signatures:		NOS2	CD68	IL10	CDKN2B	CA9	FN1	VEGFA	ACTB	COL1A2	AKT3	ABCF2	SPP1
		TNF	CD163	TGFB1	FST	MMP9	COL1A1	NDRG1	COL1A1	COL6A3	CDKN1A	ACACA	CHI3L1
		IL1B	MRC1	TGFB2	LEFTY1	MMP2	COL1A2	SLC2A1	COL1A2	COL3A1	CDKN1B	ACLY	MMP9
		SOCS3	MS4A4A	TGFB3	ACVR1C	MMP1	COL4A1	P4HA1	DCN	INHBA	EGLN2	ACSL3	LPL
		CMKLR1	IL10	IL22	COMP	MMP3	COL3A1	LDHA	FN1	CTHRC1	EGLN3	ACTR2	MATK
		IRF5	CSF1R	MIF	CREBBP	MMP12	VTN	PGK1	GPC1	THBS2	CREBBP	ACTR3	GPC4
		IL12A	ARG1	IL6	GDF7	MMP7	LGALS7	DDIT4	ITGB5	COL5A1	CYBB	ADD3	TM4SF19
		IL12B			DCN	MMP11	LGALS9	MXI1	LUM	SPARC	EDN1	ADIPOR2	CTSK
		IL23A			E2F4	PLOD2	LAMA3		MMP2	VCAN	EGF	AK4	TIMP3
					E2F5	ADAMTS4	LAMB3		PLAU	COL5A2	EGFR	ALDOA	MMP7
					EP300	ADAMTS5	LAMC2		SDC1	LUM	EIF4E	ARPC5L	CD109
					AMH	LOX	TNC		SDC2	FN1	EIF4EBP1	ASNS	FBP1
					AMHR2		ELN		FZD1	COL12A1	ENO1	ATP2A2	SDC2
					ID1		COL5A1		ANXA2	CDH11	ENO2	ATP5MC1	FAM20C
					ID2		COL11A1		LGALS1	COL1A1	ENO3	ATP6V1D	SCIN
					ID3				CLEC11A	COL11A1	EP300	AURKA
					ID4				SEMA3C	NTM	EPO	BCAT1
					IFNG				GREM1	POSTN	ERBB2	BHLHE40
					BMP8A				PLXDC2	MXRA5	AKT1	BTG2
					INHBA				C1QTNF3	MMP2	AKT2	BUB1
					INHBB				LRP1	LOXL1	ALDOA	CACYBP
					INHBC				VKORC1	MMP14	FLT1	CALR
					RHOA				COMP	SDC1	MTOR	CANX
					GDF6				THBS2	LGALS1	EIF4E1B	CCNF
					LTBP1				CD99	DCN	GAPDH	CCNG1
					SMAD1				PLAT	THY1	ANGPT1	CCT6A
					SMAD2					MATN3	ANGPT2	CD9
					SMAD3					MFAP5	MKNK2	CDC25A
					SMAD4					FBN1	HIF1A	CDKN1A
					SMAD5					FSTL1	HK1	CFP
					SMAD6					BGN	HK2	COPS5
					SMAD7					HTRA1	HK3	CORO1A
					SMAD9					GREM1	HMOX1	CTH
					MYC					COMP	IFNG	CTSC
					NODAL					COL16A1	IFNGR1	CXCR4
					PITX2					FAP	IFNGR2	CYB5B
					PPP2CA					CALU	IGF1	CYP51A1
					PPP2CB					PCOLCE	IGF1R	DAPP1
					PPP2R1A					SERPINH1	IL6	DDIT3
					PPP2R1B					ITGB5	IL6R	DDIT4
					MAPK1					LRP1	INS	DDX39A
					MAPK3					EFEMP2	INSR	DHCR24
					SMURF1					BASP1	ENO4	DHCR7
					RBL1					LOX	LDHA	DHFR
					RBL2					FBLN1	ARNT	EBP
					ROCK1					COL6A2	LTBR	EDEM1
					RPS6KB1					COL8A2	NFKB1	EEF1E1
					RPS6KB2					TPM1	NOS2	EGLN3
					SMURF2					IGFBP3	NOS3	EIF2S2
					BMP2					FBLN2	NPPA	ELOVL5
					SKP1					DPYSL3	SERPINE1	ELOVL6
					BMP4					IL32	ANGPT4	ENO1
					BMP5					PPIB	PDHA1	EPRS1
					BMP6					PRRX1	PDHA2	ERO1A
					BMP7					CALD1	PDHB	ETF1
					BMP8B					PLOD2	PDK1	FADS1
					BMPR1A					LRRC15	PFKFB3	FADS2
					BMPR1B					ADAM12	PFKL	NIBAN1
					BMPR2					SPOCK1	PGK1	FDXR
					SP1					SFRP4	PIK3CA	FGL2
					TFDP1					GPC1	PIK3CB	FKBP2
					TGFB1					EDIL3	PIK3CD	G6PD
					TGFB2					LOXL2	PIK3R1	GAPDH
					TGFB3					TAGLN	PIK3R2	GBE1
					LEFTY2					TNFRSF12A	PLCG1	GCLC
					TGFBR1					ECM1	PLCG2	GGA2
					TGFBR2					PLAUR	EGLN1	GLA
					THBS1					ACTA2	PRKCA	GLRX
					THBS2					WNT5A	PRKCB	GMPS
					THBS3					GAS1	PRKCG	GOT1
					THBS4					PDLIM4	MAPK1	GPI
					TNF					SGCD	MAPK3	GSK3B
					SKP1P2					PLOD1	MAP2K1	GSR
					GDF5					PMP22	MAP2K2	GTF2H1
					INHBE					BMP1	BCL2	HK2
					CUL1					PFN2	RELA	HMBS
					CHRD					MYL9	RPS6	HMGCR
					ACVR1					GLIPR1	RPS6KB1	HMGCS1
					ACVR2A					MEST	RPS6KB2	HPRT1
					NOG					ELN	SLC2A1	HSP90B1
					ACVR2B					THBS1	STAT3	HSPA4
					ZFYVE9					FLNA	ELOC	HSPA5
					ACVRL1					TPM2	ELOB	HSPA9
					ROCK2					GPX7	TEK	HSPD1
					ZFYVE16					WIPF1	TF	HSPE1
					RBX1					LAMA2	TFRC	IDH1
										TPM4	TIMP1	IDI1
										FMOD	TLR4	IFI30
										CDH2	VEGFA	IFRD1
										ITGB1	VHL	IGFBP5
										COLGALT1	HKDC1	IMMT
										TIMP3	CAMK2A	INSIG1
										ITGAV	CAMK2B	ITGB2
										TIMP1	CAMK2D	LDHA
										GJA1	CAMK2G	LDLR
										TGFBI	CUL2	LGMN
										NOTCH2	PIK3R3	LTA4H
										COL7A1	MKNK1	M6PR
										CADM1	EIF4E2	MAP2K3
										EMP3	RBX1	MCM2
										SERPINE1		MCM4
										DAB2		ME1
										NID2		MLLT11
										CAPG		MTHFD2
										NNMT		MTHFD2L
										PTHLH		NAMPT
										PDGFRB		NFIL3
										SERPINE2		NFKBIB
												NFYC
												NMT1
												NUFIP1
												NUP205
												NUPR1
												P4HA1
												PDAP1
												PDK1
												PFKL
												PGK1
												PGM1
												PHGDH
												PIK3R3
												PITPNB
												PLK1
												PLOD2
												PNO1
												PNP
												POLR3G
												PPA1
												PPIA
												PPP1R15A
												PRDX1
												PSAT1
												PSMA3
												PSMA4
												PSMB5
												PSMC2
												PSMC4
												PSMC6
												PSMD12
												PSMD13
												PSMD14
												PSME3
												PSMG1
												PSPH
												QDPR
												RAB1A
												RDH11
												RIT1
												RPA1
												RPN1
												RRM2
												RRP9
												SC5D
												SCD
												SDF2L1
												SEC11A
												SERP1
												SERPINH1
												SHMT2
												SKAP2
												SLA
												SLC1A4
												SLC1A5
												SLC2A1
												SLC2A3
												SLC37A4
												SLC6A6
												SLC7A11
												SLC7A5
												NHERF1
												SORD
												SQLE
												SQSTM1
												SRD5A1
												SSR1
												STARD4
												STC1
												STIP1
												SYTL2
												TBK1
												TCEA1
												TES
												TFRC
												TM7SF2
												TMEM97
												TOMM40
												TPI1
												TRIB3
												TUBA4A
												TUBG1
												TXNRD1
												UBE2D3
												UCHL5
												UFM1
												UNG
												USO1
												VLDLR
												WARS1
												XBP1
												YKT6
